# Chromosomal-level reference genome of the incense tree *Aquilaria sinensis*

**DOI:** 10.1101/2020.03.03.972679

**Authors:** Wenyan Nong, Sean T.S. Law, Annette Y.P. Wong, Tobias Baril, Thomas Swale, Lee Man Chu, Alexander Hayward, David T.W. Lau, Jerome H.L. Hui

## Abstract

Trees in the genus *Aquilaria* (Thymelaeaceae) are known as lign aloes, and are native to the forests of southeast Asia. Lign aloes produce agarwood as an antimicrobial defence. Agarwood has a long history of cultural and medicinal use, and is of considerable commercial value. However, due to habitat destruction and over collection, lign aloes are threatened in the wild. We present a chromosomal-level assembly for *Aquilaria sinensis*, a lign aloe endemic to China known as the incense tree, based on Illumina short-read, 10X Genomics linked-read, and Hi-C sequencing data. Our 783.8Mbp *A. sinensis* genome assembly is of high physical contiguity, with a scaffold N50 of 87.6Mbp, and high completeness, with a 95.8% BUSCO score for eudicotyledon genes. We include 17 transcriptomes from various plant tissues, providing a total of 35,965 gene models. We reveal the first complete set of genes involved in sesquiterpenoid production, plant defence, and agarwood production for the genus *Aquilaria*, including genes involved in the biosynthesis of sesquiterpenoids via the mevalonic acid (MVA), 1-deoxy-D-xylulose-5-phosphate (DXP), and methylerythritol phosphate (MEP) pathways. We perform a detailed repeat content analysis, revealing that transposable elements account for ∼61% of the genome, with major contributions from *gypsy*-like and *copia*-like LTR retroelements. We also provide a comparative analysis of repeat content across sequenced species in the order Malvales. Our study reveals the first chromosomal-level genome assembly for a tree in the genus *Aquilaria* and provides an unprecedented opportunity to address a variety of applied, genomic and evolutionary questions in the Thymelaeaceae more widely.
