## Supplementary information S4 for "Chromosomal-level reference genome of the incense tree *Aquilaria sinensis*"

### Sheet: Sheet1
	Bombax ceiba	Gossypium raimondii	Durio zibethinus	Theobroma cacao Matina 1-6	Aquilaria sinensis
DNA	1.35	4.54	4.41	8.87	6.39
LINE	0.39	2.7	0.49	0.17	2.11
LTR	47.86	46.15	29.95	32.49	36.47
SINE	0	0.09	0	0	0.01
Other & Simple	6.65	0.36	3.32	-	0.9
Unclassified	4.05	9.99	16.62	0	15.34
Rest of genome	39.7	36	45.21	58.47	61.22
