## Supplementary information S5 for "Chromosomal-level reference genome of the incense tree *Aquilaria sinensis*"

### Sheet: MVP&MEP Pathway
Pathway	EC no.	Gene name	Abbreviation	Scaffold	Start	End	strand
MVP	2.3.1.9	acetyl-CoA C-acetyltransferase	atoB	>Scaffold_15334	3996734	3996384	-
MVP	2.3.1.9	acetyl-CoA C-acetyltransferase	atoB	>Scaffold_5532	95735824	95732086	-
MVP	2.3.3.10	hydroxymethylglutaryl-CoA synthase	HMGCS	>Scaffold_5532	4896834	4892846	-
MVP	1.1.1.34	hydroxymethylglutaryl-CoA reductase (NADPH)	HMGCR	>Scaffold_5532	113616845	113618854	+
MVP	1.1.1.34	hydroxymethylglutaryl-CoA reductase (NADPH)	HMGCR	>Scaffold_9996	67878806	67880146	+
MVP	1.1.1.34	hydroxymethylglutaryl-CoA reductase (NADPH)	HMGCR	>Scaffold_9996	89801667	89799814	-
MVP	1.1.1.34	hydroxymethylglutaryl-CoA reductase (NADPH)	HMGCR	>Scaffold_9996	89838104	89837849	-
MVP	1.1.1.34	hydroxymethylglutaryl-CoA reductase (NADPH)	HMGCR	>Scaffold_10433	62725145	62721954	-
MVP	1.1.1.34	hydroxymethylglutaryl-CoA reductase (NADPH)	HMGCR	>Scaffold_12394	3	1694	+
MVP	2.7.1.36	mevalonate kinase	mvaK1	>Scaffold_10546	1997727	1994728	-
MVP	2.7.4.2	phosphomevalonate kinase	mvaK2	Scaffold_15334	21368384	21374576	+
MVP	4.1.1.33	diphosphomevalonate decarboxylase	MVD, mvaD	>Scaffold_10433	1431765	1436209	+
MEP	2.2.1.7	1-deoxy-D-xylulose-5-phosphate synthase	dxs	>Scaffold_10796	82835319	82832092	-
MEP	2.2.1.7	1-deoxy-D-xylulose-5-phosphate synthase	dxs	>Scaffold_5532	12456425	12459481	+
MEP	2.2.1.7	1-deoxy-D-xylulose-5-phosphate synthase	dxs	>Scaffold_5532	57510004	57509666	-
MEP	2.2.1.7	1-deoxy-D-xylulose-5-phosphate synthase	dxs	>Scaffold_5532	61712974	61706882	-
MEP	2.2.1.7	1-deoxy-D-xylulose-5-phosphate synthase	dxs	>Scaffold_8152	13886822	13890891	+
MEP	2.2.1.7	1-deoxy-D-xylulose-5-phosphate synthase	dxs	>Scaffold_9996	76643992	76647697	+
MEP	1.1.1.267	1-deoxy-D-xylulose-5-phosphate reductoisomerase	dxr	>Scaffold_15334	52452524	52457498	+
MEP	2.7.7.60	2-C-methyl-D-erythritol 4-phosphate cytidylyltransferase	ispD	>Scaffold_10796	86786857	86789803	+
MEP	2.7.7.60	2-C-methyl-D-erythritol 4-phosphate cytidylyltransferase	ispD	>Scaffold_5532	25850777	25853042	+
MEP	2.7.1.148	4-diphosphocytidyl-2-C-methyl-D-erythritol kinase	ispE	>Scaffold_10546	75116078	75112376	-
MEP	4.6.1.12	2-C-methyl-D-erythritol 2,4-cyclodiphosphate synthase	ispF	>Scaffold_5532	6164592	6162548	-
MEP	1.17.7.1	(E)-4-hydroxy-3-methylbut-2-enyl-diphosphate synthase	ispG	>Scaffold_10433	16851345	16845436	-
MEP	1.17.7.4	4-hydroxy-3-methylbut-2-en-1-yl diphosphate reductase	ispH	>Scaffold_3585	10321910	10332846	+
MEP	1.17.7.4	4-hydroxy-3-methylbut-2-en-1-yl diphosphate reductase	ispH	>Scaffold_5532	112091024	112093920	+
MEP	1.17.7.4	4-hydroxy-3-methylbut-2-en-1-yl diphosphate reductase	ispH	>Scaffold_9996	91151707	91149194	-
MVP/MEP	5.3.3.2	isopentenyl-diphosphate Delta-isomerase	IDI	>Scaffold_10546	445572	443104	-
MVP/MEP	2.5.1.1	geranyl-diphosphate synthase	GDPS	>Scaffold_5532	82232301	82241997
MVP/MEP	2.5.1.10	farnesyl-diphosphate synthase	FDPS	>Scaffold_10796	65795310	65798190	+
MVP/MEP	2.5.1.10	farnesyl-diphosphate synthase	FDPS	>Scaffold_10796	66073341	66074724	+
MVP/MEP	2.5.1.10	farnesyl-diphosphate synthase	FDPS	>Scaffold_10796	66164755	66167505	+
MVP/MEP (Others)	2.5.1.29	geranylgeranyl diphosphate synthase	GGPS	>Scaffold_10433	15465900	15464506	-
MVP/MEP (Others)	2.5.1.29	geranylgeranyl diphosphate synthase	GGPS	>Scaffold_10433	67626541	67625248	-
MVP/MEP (Others)	2.5.1.29	geranylgeranyl diphosphate synthase	GGPS	>Scaffold_10433	73709317	73708368	-
MVP/MEP (Others)	2.5.1.29	geranylgeranyl diphosphate synthase	GGPS	>Scaffold_10546	364757	365063	+
MVP/MEP (Others)	2.5.1.29	geranylgeranyl diphosphate synthase	GGPS	>Scaffold_10546	3445055	3445929	+
MVP/MEP (Others)	2.5.1.29	geranylgeranyl diphosphate synthase	GGPS	>Scaffold_10546	12337967	12338884	+
MVP/MEP (Others)	2.5.1.29	geranylgeranyl diphosphate synthase	GGPS	>Scaffold_10546	78236972	78236721	+
MVP/MEP (Others)	2.5.1.29	geranylgeranyl diphosphate synthase	GGPS	>Scaffold_10796	2166507	2167403	+
MVP/MEP (Others)	2.5.1.29	geranylgeranyl diphosphate synthase	GGPS	>Scaffold_10796	2168922	2169798	+
MVP/MEP (Others)	2.5.1.29	geranylgeranyl diphosphate synthase	GGPS	>Scaffold_10796	11802188	11792640	-
MVP/MEP (Others)	2.5.1.29	geranylgeranyl diphosphate synthase	GGPS	>Scaffold_10796	78489281	78490387	+
MVP/MEP (Others)	2.5.1.29	geranylgeranyl diphosphate synthase	GGPS	>Scaffold_10796	79900525	79899632	-
MVP/MEP (Others)	2.5.1.29	geranylgeranyl diphosphate synthase	GGPS	>Scaffold_15334	12016415	12016714	+
MVP/MEP (Others)	2.5.1.29	geranylgeranyl diphosphate synthase	GGPS	>Scaffold_15334	76232058	76231724	-
MVP/MEP (Others)	2.5.1.29	geranylgeranyl diphosphate synthase	GGPS	>Scaffold_5532	21163717	21163469	-
MVP/MEP (Others)	2.5.1.29	geranylgeranyl diphosphate synthase	GGPS	>Scaffold_5532	30618852	30619226	+
MVP/MEP (Others)	2.5.1.29	geranylgeranyl diphosphate synthase	GGPS	>Scaffold_8152	161705	162079	+
MVP/MEP (Others)	2.5.1.29	geranylgeranyl diphosphate synthase	GGPS	>Scaffold_8152	31147935	31145989	-
MVP/MEP (Others)	4.2.3.27	isoprene synthase	ispS	>Scaffold_9996	69144630	69141748	+
MVP/MEP (Others)	4.2.3.27	isoprene synthase	ispS	>Scaffold_9996	69263510	69260196	-
MVP/MEP (Others)	4.2.3.27	isoprene synthase	ispS	>Scaffold_9996	69278540	69273580	-
MVP/MEP (Others)	4.2.3.27	isoprene synthase	ispS	>Scaffold_9996	69338689	69333126	-
MVP/MEP (Others)	1.1.1.354	NAD+-dependent farnesol dehydrogenase	FLDH	>Scaffold_5532	105215405	105216838	+
MVP/MEP (Others)	1.14.14.17	squalene monooxygenase	SQLE	>Scaffold_10796	81925984	81929721	+
MVP/MEP (Others)	1.14.14.17	squalene monooxygenase	SQLE	>Scaffold_15334	9635116	9635828	+
MVP/MEP (Others)	1.14.14.17	squalene monooxygenase	SQLE	>Scaffold_5532	76348573	76345280	-
MVP/MEP (Others)	1.14.14.17	squalene monooxygenase	SQLE	>Scaffold_5532	107354754	107356918	+
MVP/MEP (Others)	1.14.14.17	squalene monooxygenase	SQLE	>Scaffold_9996	6355685	6353139	-
MVP/MEP (Others)	1.3.1.83	geranylgeranyl diphosphate reductase; geranylgeranyl reductase	CHLP	>Scaffold_10433	9490868	9489215	+
MVP/MEP (Others)	1.3.1.83	geranylgeranyl diphosphate reductase; geranylgeranyl reductase	CHLP	>Scaffold_10433	54989985	54991322	+
MVP/MEP (Others)	1.3.1.83	geranylgeranyl diphosphate reductase; geranylgeranyl reductase	CHLP	>Scaffold_10433	64066856	64067270	+
MVP/MEP (Others)	1.8.3.5	prenylcysteine oxidase; prenylcysteine lyase	PCYOX1	>Scaffold_9996	669390	672868	+
MVP/MEP (Others)	2.1.1.100	protein-S-isoprenylcysteine O-methyltransferase	ICMT, STE14	>Scaffold_5532	114212850	114212296	-
MVP/MEP (Others)	2.5.1.21	farnesyl-diphosphate farnesyltransferase	FDFT0	>Scaffold_10433	66552585	66560078	+
MVP/MEP (Others)	2.5.1.21	farnesyl-diphosphate farnesyltransferase	FDFT1	>Scaffold_9996	93697748	93701977	+
MVP/MEP (Others)	2.5.1.58	protein farnesyltransferase subunit beta	FNTB	>Scaffold_8152	4393708	4397750	+
MVP/MEP (Others)	2.5.1.84	all-trans-nonaprenyl diphosphate synthase [geranyl-diphosphate specific]	sdsA	>Scaffold_10546	18566402	18569081	+
MVP/MEP (Others)	2.5.1.87	ditrans,polycis-polyprenyl diphosphate synthase	DHDDS, RER2, SRT2	>Scaffold_5532	3269482	3265381	-
MVP/MEP (Others)	2.5.1.87	ditrans,polycis-polyprenyl diphosphate synthase	DHDDS, RER2, SRT1	>Scaffold_5532	77049371	77049147	-
MVP/MEP (Others)	2.5.1.87	ditrans,polycis-polyprenyl diphosphate synthase	DHDDS, RER2, SRT0	>Scaffold_5532	76996075	76995638
MVP/MEP (Others)	2.5.1.87	ditrans,polycis-polyprenyl diphosphate synthase	DHDDS, RER2, SRT1	>Scaffold_5532	87038276	87043450	+
MVP/MEP (Others)	2.5.1.87	ditrans,polycis-polyprenyl diphosphate synthase	DHDDS, RER2, SRT2	>Scaffold_10433	54353978	54353160	-
MVP/MEP (Others)	2.5.1.87	ditrans,polycis-polyprenyl diphosphate synthase	DHDDS, RER2, SRT3	>Scaffold_9996	66210932	66212056	+
MVP/MEP (Others)	2.5.1.87	ditrans,polycis-polyprenyl diphosphate synthase	DHDDS, RER2, SRT4	>Scaffold_9996	66341938	66343212	+
MVP/MEP (Others)	2.5.1.87	ditrans,polycis-polyprenyl diphosphate synthase	DHDDS, RER2, SRT5	>Scaffold_9996	79141308	79139449	-
MVP/MEP (Others)	2.5.1.87	ditrans,polycis-polyprenyl diphosphate synthase	DHDDS, RER2, SRT6	>Scaffold_9996	90976149	90973830	-
MVP/MEP (Others)	2.5.1.87	ditrans,polycis-polyprenyl diphosphate synthase	DHDDS, RER2, SRT7	>Scaffold_9996	90029187	90029975	+
MVP/MEP (Others)	2.5.1.87	ditrans,polycis-polyprenyl diphosphate synthase	DHDDS, RER2, SRT8	>Scaffold_9996	90031992	90032774	+
MVP/MEP (Others)	2.7.1.216	farnesol kinase	FOLK	>Scaffold_10433	30650227	30647755	-
MVP/MEP (Others)	2.7.1.216	farnesol kinase	FOLK	>Scaffold_5532	81332510	81331470	-
MVP/MEP (Others)	3.1.1.- PCME	prenylcysteine alpha-carboxyl methylesterase	PCME	>Scaffold_15334	82118697	82112508	-
MVP/MEP (Others)	3.1.1.- PCME	prenylcysteine alpha-carboxyl methylesterase	PCME	>Scaffold_5532	63642346	63637395	-
MVP/MEP (Others)	3.1.1.- PCME	prenylcysteine alpha-carboxyl methylesterase	PCME	>Scaffold_9996	80303826	80300751	-
MVP/MEP (Others)	3.4.22.- FACE2	prenyl protein peptidase	FACE2	>Scaffold_10546	56622059	56619206	-
MVP/MEP (Others)	3.4.24.84	STE24 endopeptidase	STE24	>Scaffold_3585	79984386	79988881	+

### Sheet: JA biosynthesis pathway
Pathway	EC no.	Gene name	Abbreviation	Scaffold	Start	End	strand
alpha-Linolenic acid metabolism	3.1.1.4	secretory phospholipase A2	PLA2G	>Scaffold_8152	42954976	42956804	+
alpha-Linolenic acid metabolism	3.1.1.32	phospholipase A1	PLA1A	>Scaffold_8152	55594349	55601007	+
alpha-Linolenic acid metabolism	3.1.1.32	phospholipase A1	PLA1A	>Scaffold_8152	9783356	9784372	+
alpha-Linolenic acid metabolism	3.1.1.32	phospholipase A1	PLA1A	>Scaffold_8152	73381977	73384768	+
alpha-Linolenic acid metabolism	3.1.1.32	phospholipase A1	PLA1A	>Scaffold_10546	7877246	7871305	-
alpha-Linolenic acid metabolism	3.1.1.32	phospholipase A1	PLA1A	>Scaffold_15334	17510864	17509551	-
alpha-Linolenic acid metabolism	3.1.1.32	phospholipase A1	PLA1A	>Scaffold_15334	17441739	17440531	-
alpha-Linolenic acid metabolism	3.1.1.32	phospholipase A1	PLA1A	>Scaffold_15334	6819170	6817938	-
alpha-Linolenic acid metabolism	3.1.1.32	phospholipase A1	PLA1A	>Scaffold_15334	1044864	1045955	+
alpha-Linolenic acid metabolism	3.1.1.32	phospholipase A1	PLA1A	>Scaffold_3585	63224372	63223368	-
alpha-Linolenic acid metabolism	3.1.1.32	phospholipase A1	PLA1A	>Scaffold_3585	72477944	72476741	-
alpha-Linolenic acid metabolism	3.1.1.32	phospholipase A1	PLA1A	>Scaffold_9996	81062626	81061622	-
alpha-Linolenic acid metabolism	3.1.1.32	phospholipase A1	PLA1A	>Scaffold_5532	99956561	99954640	-
alpha-Linolenic acid metabolism	3.1.1.32	phospholipase A1	PLA1A	>Scaffold_5532	100002072	100000128	-
alpha-Linolenic acid metabolism	1.14.99.-	alpha-dioxygenase	DOX	>Scaffold_8152	4147248	4140993	-
alpha-Linolenic acid metabolism	1.13.11.12	lipoxygenase	LOX2S	>Scaffold_10796	28426129	28420913	-
alpha-Linolenic acid metabolism	1.13.11.12	lipoxygenase	LOX2S	>Scaffold_10546	1809522	1806104	-
alpha-Linolenic acid metabolism	1.13.11.12	lipoxygenase	LOX2S	>Scaffold_10546	1840031	1835101	-
alpha-Linolenic acid metabolism	1.13.11.12	lipoxygenase	LOX2S	>Scaffold_10546	11554138	11559784	+
alpha-Linolenic acid metabolism	1.13.11.12	lipoxygenase	LOX2S	>Scaffold_8152	17814641	17811195	-
alpha-Linolenic acid metabolism	1.13.11.12	lipoxygenase	LOX2S	>Scaffold_8152	28290303	28290743	+
alpha-Linolenic acid metabolism	1.13.11.12	lipoxygenase	LOX2S	>Scaffold_8152	87160071	87168851	+
alpha-Linolenic acid metabolism	1.13.11.12	lipoxygenase	LOX2S	>Scaffold_5532	24671240	24675088	+
alpha-Linolenic acid metabolism	1.13.11.12	lipoxygenase	LOX2S	>Scaffold_9996	85396787	85400699	+
alpha-Linolenic acid metabolism	1.13.11.12	lipoxygenase	LOX2S	>Scaffold_15334	3042478	3039109	-
alpha-Linolenic acid metabolism	1.13.11.12	lipoxygenase	LOX2S	>Scaffold_3585	73111437	73117302	+
alpha-Linolenic acid metabolism	4.1.2.- (HLP1)	hydroperoxide lyase	HPL	>Scaffold_14777	52467	48958	-
alpha-Linolenic acid metabolism	4.1.2.- (HLP1)	hydroperoxide lyase	HPL	>Scaffold_9996	41524123	41523616	-
alpha-Linolenic acid metabolism	4.1.2.- (HLP1)	hydroperoxide lyase	HPL	>Scaffold_15334	72983436	72983436	+
alpha-Linolenic acid metabolism	4.2.1.92	hydroperoxide dehydratase	AOS	>Scaffold_9996	95601552	95600134	-
alpha-Linolenic acid metabolism	4.2.1.92	hydroperoxide dehydratase	AOS	>Scaffold_5532	104500905	104502476	+
alpha-Linolenic acid metabolism	1.1.1.1	alcohol dehydrogenase class-P	ADH1	>Scaffold_10546	7547243	7548033	+
alpha-Linolenic acid metabolism	1.1.1.1	alcohol dehydrogenase class-P	ADH1	>Scaffold_10546	7555505	7557671	+
alpha-Linolenic acid metabolism	1.1.1.1	alcohol dehydrogenase class-P	ADH1	>Scaffold_5532	93598813	93596748	-
alpha-Linolenic acid metabolism	1.1.1.1	alcohol dehydrogenase class-P	ADH1	>Scaffold_5532	93658476	93660598	+
alpha-Linolenic acid metabolism	1.1.1.1	alcohol dehydrogenase class-P	ADH1	>Scaffold_15534	5553899	5556762	+
alpha-Linolenic acid metabolism	1.1.1.1	alcohol dehydrogenase class-P	ADH1	>Scaffold_15534	5974831	5977109	+
alpha-Linolenic acid metabolism	1.1.1.1	alcohol dehydrogenase class-P	ADH1	>Scaffold_3585	64721662	64719371	-
alpha-Linolenic acid metabolism	1.1.1.1	alcohol dehydrogenase class-P	ADH1	>Scaffold_10433	63508638	63506020	-
alpha-Linolenic acid metabolism	1.3.1-	chloroplastic oxoene reductase	CEQORH	>Scaffold_3585	73292462	73294630	+
alpha-Linolenic acid metabolism	1.3.1-	chloroplastic oxoene reductase	CEQORH	>Scaffold_3585	73295581	73296734	+
alpha-Linolenic acid metabolism	1.3.1-	chloroplastic oxoene reductase	CEQORH	>Scaffold_15334	2606916	2604455	-
alpha-Linolenic acid metabolism	1.3.1-	chloroplastic oxoene reductase	CEQORH	>Scaffold_10546	25979752	25980279	+
alpha-Linolenic acid metabolism	5.3.99.6	allene oxide cyclase	AOC	>Scaffold_8152	737857	738840	+
alpha-Linolenic acid metabolism	1.3.1.42	12-oxophytodienoic acid reductase	OPR	>Scaffold_10433	74784477	74782052	-
alpha-Linolenic acid metabolism	1.3.1.43	12-oxophytodienoic acid reductase	OPR	>Scaffold_10433	69396179	69398545	+
alpha-Linolenic acid metabolism	1.3.1.44	12-oxophytodienoic acid reductase	OPR	>Scaffold_9996	1298077	1300080	+
alpha-Linolenic acid metabolism	1.3.1.45	12-oxophytodienoic acid reductase	OPR	>Scaffold_9996	1306568	1310142	+
alpha-Linolenic acid metabolism	1.3.1.46	12-oxophytodienoic acid reductase	OPR	>Scaffold_9996	1332283	1333859	+
alpha-Linolenic acid metabolism	1.3.1.47	12-oxophytodienoic acid reductase	OPR	>Scaffold_10546	6179361	6178376	-
alpha-Linolenic acid metabolism	1.3.1.48	12-oxophytodienoic acid reductase	OPR	>Scaffold_10546	10768872	10771820	+
alpha-Linolenic acid metabolism	6.2.1.- (OPCL1)	OPC-8:0 CoA ligase 1	OPCL1	>Scaffold_5532	101746369	101748502	+
alpha-Linolenic acid metabolism	6.2.1.- (OPCL1)	OPC-8:0 CoA ligase 2	OPCL2	>Scaffold_5532	70601260	70604724	+
alpha-Linolenic acid metabolism	6.2.1.- (OPCL1)	OPC-8:0 CoA ligase 3	OPCL3	>Scaffold_8152	77199951	77197981	-
alpha-Linolenic acid metabolism	6.2.1.- (OPCL1)	OPC-8:0 CoA ligase 4	OPCL4	>Scaffold_10433	13510011	13505336	-
alpha-Linolenic acid metabolism	6.2.1.- (OPCL1)	OPC-8:0 CoA ligase 5	OPCL5	>Scaffold_10433	60565521	60572643	+
alpha-Linolenic acid metabolism	6.2.1.- (OPCL1)	OPC-8:0 CoA ligase 6	OPCL6	>Scaffold_10433	6640284	6642387	+
alpha-Linolenic acid metabolism	6.2.1.- (OPCL1)	OPC-8:0 CoA ligase 7	OPCL7	>Scaffold_10546	18329325	18325624	-
alpha-Linolenic acid metabolism	6.2.1.- (OPCL1)	OPC-8:0 CoA ligase 8	OPCL8	>Scaffold_10546	59312804	59317944	+
alpha-Linolenic acid metabolism	6.2.1.- (OPCL1)	OPC-8:0 CoA ligase 9	OPCL9	>Scaffold_9996	85403870	85400987	-
alpha-Linolenic acid metabolism	6.2.1.- (OPCL1)	OPC-8:0 CoA ligase 10	OPCL10	>Scaffold_15334	71291043	71288274	-
alpha-Linolenic acid metabolism	6.2.1.- (OPCL1)	OPC-8:0 CoA ligase 11	OPCL11	>Scaffold_10796	32990565	32985368	-
alpha-Linolenic acid metabolism	1.3.3.6 (ACX)	acyl-CoA oxidase	ACOX1, ACOX3	>Scaffold_3585	63669390	63674945	+
alpha-Linolenic acid metabolism	1.3.3.6 (ACX)	acyl-CoA oxidase	ACOX1, ACOX3	>Scaffold_9996	87276452	87280860	+
alpha-Linolenic acid metabolism	1.3.3.6 (ACX)	acyl-CoA oxidase	ACOX1, ACOX3	>Scaffold_15334	61046315	61046669	+
alpha-Linolenic acid metabolism	1.3.3.6 (ACX)	acyl-CoA oxidase	ACOX1, ACOX3	>Scaffold_10796	84249040	84252619	+
alpha-Linolenic acid metabolism	1.3.3.6 (ACX)	acyl-CoA oxidase	ACOX1, ACOX3	>Scaffold_10546	22848679	22845443	-
alpha-Linolenic acid metabolism	MFP2 (4.2.1.17 1.1.1.35 1.1.1.211)	enoyl-CoA hydratase/3-hydroxyacyl-CoA dehydrogenase	EHHADH	>Scaffold_8152	14790132	14785106	-
alpha-Linolenic acid metabolism	MFP2 (4.2.1.17 1.1.1.35 1.1.1.211)	enoyl-CoA hydratase/3-hydroxyacyl-CoA dehydrogenase	EHHADH	>Scaffold_9996	77308306	77303444	-
alpha-Linolenic acid metabolism	MFP2 (4.2.1.17 1.1.1.35 1.1.1.211)	enoyl-CoA hydratase/3-hydroxyacyl-CoA dehydrogenase	EHHADH	>Scaffold_3585	77603834	77599075	-
alpha-Linolenic acid metabolism	MFP2 (4.2.1.17 1.1.1.35 1.1.1.211)	enoyl-CoA hydratase/3-hydroxyacyl-CoA dehydrogenase	EHHADH	>Scaffold_3585	8538733	8545176	+
alpha-Linolenic acid metabolism	MFP2 (4.2.1.17 1.1.1.35 1.1.1.211)	enoyl-CoA hydratase/3-hydroxyacyl-CoA dehydrogenase	EHHADH	>Scaffold_3585	4847682	4831106	-
alpha-Linolenic acid metabolism	MFP2 (4.2.1.17 1.1.1.35 1.1.1.211)	enoyl-CoA hydratase/3-hydroxyacyl-CoA dehydrogenase	EHHADH	>Scaffold_3585	5541822	5544401	+
alpha-Linolenic acid metabolism	MFP2 (4.2.1.17 1.1.1.35 1.1.1.211)	enoyl-CoA hydratase/3-hydroxyacyl-CoA dehydrogenase	EHHADH	>Scaffold_10546	69843775	69853083	+
alpha-Linolenic acid metabolism	MFP2 (4.2.1.17 1.1.1.35 1.1.1.211)	enoyl-CoA hydratase/3-hydroxyacyl-CoA dehydrogenase	EHHADH	>Scaffold_10546	36001786	36007453	+
alpha-Linolenic acid metabolism	2.3.1.16	acetyl-CoA acyltransferase	fadA, fadI	>Scaffold_8152	20080413	20084856	+
alpha-Linolenic acid metabolism	2.3.1.16	acetyl-CoA acyltransferase	fadA, fadI	>Scaffold_3585	73925308	73921546	-
alpha-Linolenic acid metabolism	2.1.1.141	jasmonate O-methyltransferase	JMT	>Scaffold_5532	103657831	103660440	+
alpha-Linolenic acid metabolism	2.1.1.141	jasmonate O-methyltransferase	JMT	>Scaffold_5532	8224514	8225538	+
alpha-Linolenic acid metabolism	2.1.1.141	jasmonate O-methyltransferase	JMT	>Scaffold_10546	76611038	76609975	-

### Sheet: Sesquiterpene synthases
Gene name	Scaffold	Start	End	strand	Remarks
SesTPS1	>Scaffold_10433	2576517	2573672	-	Full length
SesTPS2	>Scaffold_10433	2601464	2597467	-	Full length
SesTPS3	>Scaffold_10433	50111157	50113227	+	Full length
SesTPS4	>Scaffold_10546	3955332	3957590	+	Full length
SesTPS5	>Scaffold_10546	3973651	3975888	+	Full length
SesTPS6	>Scaffold_10546	4041396	4039150	-	Full length
SesTPS7	>Scaffold_10546	4128711	4134338	+	Partial
SesTPS8	>Scaffold_10546	60331330	60327499	-	Partial
SesTPS9	>Scaffold_10546	60386592	60382981	-	Partial
SesTPS10	>Scaffold_10546	62224559	62229300	+	Full length
SesTPS11	>Scaffold_10546	62389988	62402774	+	Partial
SesTPS12	>Scaffold_10546	62480050	62492669	+	Partial
SesTPS13	>Scaffold_10546	62529902	62533182	+	Full length
SesTPS14	>Scaffold_10546	62629946	62626322	-	Full length
SesTPS15	>Scaffold_10546	62779577	62782060	+	Partial
SesTPS16	>Scaffold_10546	62858496	62862342	+	Partial
SesTPS17	>Scaffold_10546	62938000	62941924	+	Full length
SesTPS18	>Scaffold_10546	63035689	63039736	+	Full length
SesTPS19	>Scaffold_10546	75806081	75808346	+	Full length
SesTPS20	>Scaffold_10546	4117359	4119517	+	Partial
SesTPS21	>Scaffold_10546	62911043	62912916	+	Partial
SesTPS22	>Scaffold_10546	4029860	4029576	-	Partial
SesTPS23	>Scaffold_10546	4145602	4145369	+	Partial
SesTPS24	>Scaffold_10546	63095180	63095398	+	Partial
SesTPS25	>Scaffold_10546	63141314	63141532	+	Partial
SesTPS26	>Scaffold_10546	75826423	75826524	+	Partial
SesTPS27	>Scaffold_10546	75832537	75832818	+	Partial
SesTPS28	>Scaffold_10796	13516080	13521869	+	Partial
SesTPS29	>Scaffold_10796	13536698	13532857	-	Full length
SesTPS30	>Scaffold_10796	13667089	13663928	-	Full length
SesTPS31	>Scaffold_10796	13776180	13772261	-	Full length
SesTPS32	>Scaffold_10796	13811098	13805482	-	Full length
SesTPS33	>Scaffold_10796	13863594	13874648	+	Partial
SesTPS34	>Scaffold_10796	13901030	13897495	-	Full length
SesTPS35	>Scaffold_10796	14057397	14066200	+	Full length
SesTPS36	>Scaffold_10796	14384971	14388160	+	Full length
SesTPS37	>Scaffold_10796	4201267	4199039	-	Full length
SesTPS38	>Scaffold_10796	68963717	68966469	+	Full length
SesTPS39	>Scaffold_10796	7227260	7229586	+	Full length
SesTPS40	>Scaffold_10796	7278073	7280402	+	Full length
SesTPS41	>Scaffold_10796	7292589	7298925	+	Full length
SesTPS42	>Scaffold_10796	7357057	7359182	+	Full length
SesTPS43	>Scaffold_10796	13401712	13399647	-	Partial
SesTPS44	>Scaffold_10796	13479261	13477039	-	Partial
SesTPS45	>Scaffold_10796	13480734	13479762	-	Partial
SesTPS46	>Scaffold_10796	13486004	13486899	+	Partial
SesTPS47	>Scaffold_10796	13693320	13697607	-	Partial
SesTPS48	>Scaffold_10796	13704263	13702019	-	Partial
SesTPS49	>Scaffold_10796	13825511	13825729	+	Partial
SesTPS50	>Scaffold_10796	13826494	13826700	+	Partial
SesTPS51	>Scaffold_10796	13957875	13954350	-	Partial
SesTPS52	>Scaffold_10796	14354722	14355394	+	Partial
SesTPS53	>Scaffold_10796	14511129	14508623	-	Partial
SesTPS54	>Scaffold_10796	7362067	7366962	+	Partial
SesTPS55	>Scaffold_10796	7369858	7370804	+	Partial
SesTPS56	>Scaffold_10796	13384930	13384766	-	Partial
SesTPS57	>Scaffold_10796	13664140	13663928	-	Partial
SesTPS58	>Scaffold_10796	14386681	14388160	+	Partial
SesTPS59	>Scaffold_10796	14424902	14425069	+	Partial
SesTPS60	>Scaffold_10796	7169198	7170075	+	Partial
SesTPS61	>Scaffold_10796	7245355	7246184	+	Partial
SesTPS62	>Scaffold_10796	7312024	7312149	+	Partial
SesTPS63	>Scaffold_10796	7318640	7318855	+	Partial
SesTPS64	>Scaffold_10796	7336018	7336179	+	Partial
SesTPS65	>Scaffold_15334	77234756	77232502	-	Full length
SesTPS66	>Scaffold_15334	77309613	77307404	-	Full length
SesTPS67	>Scaffold_3585	12732271	12704687	-	Partial
SesTPS68	>Scaffold_5532	97802874	97807205	+	Full length
SesTPS69	>Scaffold_8152	20290534	20283619	-	Partial
SesTPS70	>Scaffold_8152	20366711	20359348	-	Partial
SesTPS71	>Scaffold_8152	79795583	79787926	-	Partial
SesTPS72	>Scaffold_8152	20412559	20414974	+	Partial
SesTPS73	>Scaffold_9996	19300678	19298487	-	Full length
SesTPS74	>Scaffold_9996	19355480	19353286	-	Partial
