## Supplementary information S1 for "Chromosomal-level reference genome of the incense tree *Aquilaria sinensis*"

### Sheet: NGS data
Platform	Read length(bp)	Library size	Reads	Bases(bp)	Coverage **
HiseqXten 150PE (Chromium WGS)	150	50 kb	403325880	43639360800	55.6703
**Assembled genome size = 783,889,090 bp
Type	Stages	Platform	Reads	Bases	Accession
mRNA	mature leaf 1	NovaSeq 6000	50256840	7538525634	SAMN12785801
	stem 1 (intact)		43152174	6472825889	SAMN12785802
	stem 2 (wounded 5 day)		48815028	7322253973	SAMN12785803
	stem 3 (wounded 5+1 day)		48140254	7221037840	SAMN12785804
	young leaf 1		45427094	6814059283	SAMN12785805
	young shoot 1		54706986	8206047615	SAMN12785806
	aril 2		41935760	6290360095	SAMN12785807
	fruit		39646620	5946992803	SAMN12785808
	seed 2		48924008	7338600941	SAMN12785809
	aril 1		43609988	6541497999	SAMN12785810
	seed 1		46481018	6972152474	SAMN12785811
	young leaf 2		43135288	6470292914	SAMN12785812
	flower bud 1		39640718	5946107387	SAMN12785813
	flower 1		48018440	7202760032	SAMN12785814
	flower 03 (developing into fruit)		44887656	6733148081	SAMN12785815
	flower bud 2		39704656	5955698188	SAMN12785816
	flower 2		46349184	6952280918	SAMN12785817
