## Supplementary information S2 for "Chromosomal-level reference genome of the incense tree *Aquilaria sinensis*"

### Sheet: Sheet1
Sum = 783887358, n = 14276, ave = 54909.45, largest = 114924005
N50 = 87672018, n = 5
N60 = 87672018, n = 5
N70 = 81620799, n = 6
N80 = 80330186, n = 7
N90 = 78333432, n = 8
N100 = 1000, n = 14276
N_count = 22438724
Gaps = 33032
**Assembled genome size:	783887358
sn	length	scaffold_id	%	%sum
1	114924005	Scaffold_5532	0.146608	0.146608
2	96182003	Scaffold_9996	0.122699	0.269307
3	88055906	Scaffold_15334	0.112332	0.381639
4	87985974	Scaffold_10796	0.112243	0.493882
5	87672018	Scaffold_8152	0.111843	0.605725
6	81620799	Scaffold_3585	0.104123	0.709848
7	80330186	Scaffold_10546	0.102477	0.812324
8	78333432	Scaffold_10433	0.0999294	0.912254
